# Comprehensive prediction of robust synthetic lethality between paralog pairs in cancer cell lines

**DOI:** 10.1101/2020.12.16.423022

**Authors:** Barbara De Kegel, Niall Quinn, Nicola A. Thompson, David J. Adams, Colm J. Ryan

## Abstract

Pairs of paralogs may share common functionality and hence display synthetic lethal interactions. As the majority of human genes have an identifiable paralog, exploiting synthetic lethality between paralogs may be a broadly applicable approach for targeting gene loss in cancer. However only a biased subset of human paralog pairs has been tested for synthetic lethality to date. Here, by analysing genome-wide CRISPR screens and molecular profiles of over 700 cancer cell lines, we identify features predictive of synthetic lethality between paralogs, including shared protein-protein interactions and evolutionary conservation. We develop a machine-learning classifier based on these features to predict which paralog pairs are most likely to be synthetic lethal and to explain why. We show that our classifier accurately predicts the results of combinatorial CRISPR screens in cancer cell lines and furthermore can distinguish pairs that are synthetic lethal in multiple cell lines from those that are cell-line specific.
