## Supplemental_Tables for "Comprehensive prediction of robust synthetic lethality between paralog pairs in cancer cell lines": Table_S1.xlsx

### Sheet: Sheet1
A1	A2	Study	PMID	DOI	Validation
SMARCA2	SMARCA4	Hoffman et al. (2014)	24520176	https://doi.org/10.1073/pnas.1316793111	Discovered using shRNA screen in a cell line panel, validated using double shRNA knockdown
		Oike et al. (2013)	23872584	https://doi.org/10.1158/0008-5472.CAN-12-4593	Discovered using siRNA in small cell line panel, validated by rescuing sensitivity to SMARCA2 with a cDNA expressing SMARCA4
		Ehrenhöfer-Wölfer et al. (2019)	31406271	https://doi.org/10.1038/s41598-019-48152-x	Discovered in CRISPR screen in cell line panel, validated using overexpression and isogenic models
ARID1A	ARID1B	Helming et al. (2014)	24562383	https://doi.org/10.1038/nm.3480	Discovered in cell line panel and validated in mouse embryonic fibroblasts
STAG1	STAG2	van der Lelij et al. (2017)	28691904	https://doi.org/10.7554/eLife.26980	Identified using a small-scall siRNA screen in an isogenic model, validated using CRISPR perturbation in two cell lines
		Benedetti et al. (2017)	28430577	https://doi.org/10.18632/oncotarget.16838	Identified using double siRNA, validated using CRISPR generated isogenics
VPS4A	VPS4B	Lord et al. (2020)	32463358	https://doi.org/10.7554/eLife.58925	Discovered in cell line panel and validated in isogenic system
		Szymańska et al. (2020)	31930723	https://doi.org/10.15252/emmm.201910812	Discovered in cell line panel, validated using combinatorial siRNA and using an isogenic model in mouse xenografts
DDX17	DDX5	Lord et al. (2020)	32463358	https://doi.org/10.7554/eLife.58925	Discovered in cell line panel and validated in isogenic system
ENO1	ENO2	Muller et al. (2012)	22895339	https://doi.org/10.1038/nature11331	ENO2 inhibition shown to cause selective inhibition in multiple ENO1 null cells, effect rescued by ENO1 overexpression
SMARCC1	SMARCC2	Schick et al. (2019)	31427792	https://doi.org/10.1038/s41588-019-0477-9	Identified in isogenic model (SMARCC1 KO cell lines identified as sensitive to SMARCC2 siRNA) and validated using combinatorial CRISPR
CREBBP	EP300	Ogiwara et al. (2016)	26603525	https://doi.org/10.1158/2159-8290.cd-15-0754	Discovered using siRNA screen in multiple CREBBP null cells, validated in isogenic system
UBB	UBC	Tsherniak et al. (2017)	28753430	https://doi.org/10.1016/j.cell.2017.06.010	Discovered in cell line panel, validated by rescuing UBC sensitivity through UBB overexpression in a cell line with low UBB
MAGOH	MAGOHB	Viswanathan et al. (2018)	29955178	https://doi.org/10.1038/s41588-018-0155-3	Discovered in cell line panel, validated using combinatorial shRNA and by rescuing MAGHOB sensitivity through MAGHO overexpression in a MAGHO null cell line
ME2	ME3	Dey et al. (2017)	28099419	https://doi.org/10.1038/nature21052	ME3 shown to cause growth defect in multiple ME2_null cell lines, effect rescued by ME2 overexpression
FAM50A	FAM50B	Thompson et al. (2020)	In press	In press	Discovered in combinatorial CRISPR screen, validated using isogenic models and rescue experiments
