## Supplemental_Tables for "Comprehensive prediction of robust synthetic lethality between paralog pairs in cancer cell lines": Table_S6.xlsx

### Sheet: Sheet1
Simple Name	Feature	Category	Description	Source	ROC AUC	Avg. Precision	FET p-value	M-W p-value
Sequence Identity	min_sequence_identity	Sequence	The minimum of: the percent of A1's protein-coding sequence matched in A2 and vice versa. The percentages are different when A1 and A2 have different lengths.	Ensembl	0.731492	0.0979992		9.33776e-19
Closest Paralog	closest	Sequence	Whether A1 and A2 are each other's closest paralog, as measured by min. sequence identity.	Ensembl	0.692745	0.0658453	4.49889e-19
Family Size	family_size	Sequence	The number of paralogs in the family that includes A1 and A2, computed as the union of all of A1 and A2's paralogs. The min. family size is 2 - when A1 and A2 have no other paralogs.	Ensembl	0.685889	0.0686617		1.07973e-12
Gene Length Ratio	cds_length_ratio	Sequence	The ratio of the lengths of A1 and A2's coding sequences (based on the longest transcript), calculated as shortest sequence divided by longest sequence.	Ensembl	0.633536	0.0533459		3.38004e-07
Whole Genome Duplicates	WGD	Sequence	Whether A1 and A2 originate from a whole genome duplication. False implies the pair stems from a scmall scale duplication.	Makino and McLysaght, OHNOLOGS v2	0.676031	0.0576251	3.39619e-15
S. pombe Ortholog	has_pombe_ortholog	Sequence	Whether A1 and/or A2 have an ortholog in S. pombe.	PomBase	0.679393	0.0619328	2.05739e-16
Essential S. pombe Ortholog	has_essential_pombe_ortholog	Sequence	Whether A1 and/or A2 have an essential ortholog in S. pombe.	Kim et al	0.589498	0.0534159	1.98267e-09
S. cerevisiae Ortholog	has_cerevisiae_ortholog	Sequence	Whether A1 and/or A2 have an ortholog in S. cerevisiae.	Ensembl	0.622943	0.04875	3.83909e-08
Essential S. cerevisiae Ortholog	has_essential_cerevisiae_ortholog	Sequence	Whether A1 and/or A2 have an essential ortholog in S. cerevisiae.	OGEE	0.563956	0.0447752	1.906e-05
Conservation Score	conservation_score	Sequence	Number of species, out of nine, in which A1 and/or A2 have an ortholog. The nine species considered are: A. thaliana, C. elegans, D. rerio, D. melanogaster, E. coli, M. musculus, R. norvegicus, S. cerevisiae and X. tropicalis.	Ensembl, InParanoid	0.700957	0.0649943		7.04833e-15
Age	mean_age	Sequence	The mean age of A1 and A2.	ProteinHistorian	0.672377	0.0752764		4.09626e-11
Shared Domains	shared_domains	Sequence	The Jaccard index (intersection over union) of A1 and A2's Pfam domains.	Ensembl	0.580927	0.0421185		0.000236604
Shared Protein-Protein Interactors	fet_ppi_overlap	Neighborhood	The -log10 p-value from the Fisher's exact test for the shared (vs. unshared) protein-protein interactors of A1 and A2. This captures how significantly A1 and A2's interactors overlap.	BioGRID	0.727183	0.0979779		1.35557e-18
Protein-Protein Interaction	interact	Neighborhood	Whether there is evidence of a protein-protein interaction between A1 and A2.	BioGRID	0.633283	0.0558638	1.53696e-11
Total Protein-Protein Interactors	n_total_ppi	Neighborhood	Union of all of A1 and A2's protein-protein interactors.	BioGRID	0.642827	0.0572087		4.87149e-08
Essentiality of Shared PPIs	shared_ppi_mean_essentiality	Neighborhood	The mean essentiality of A1 and A2's shared protein-protein interactors. Essentiality for each interactor is calculated as the percentage of cell lines in which it is essential (CERES score < -0.6).	BioGRID, DepMap	0.661189	0.052225		3.5685e-10
Protein Complex Membership	either_in_complex	Neighborhood	Whether A1 and/or A2 are members of at least 1 protein complex.	CORUM	0.647368	0.0533455	3.24778e-11
Essentiality of Protein Complex	mean_complex_essentiality	Neighborhood	The mean essentiality of the complexes in which A1 and/or A2 form sub-units. Complex essentiality corresponds to the mean essentiality of the sub-units, excluding A1 and A2. Essentiality for each sub-unit is calculated as the percentage of cell lines in which it is essential (CERES score < -0.6).	CORUM, DepMap	0.679161	0.0780252		5.17462e-17
Colocalisation	colocalisation	Neighborhood	The Jaccard index (intersection over union) of A1 and A2's subcellular locations.	Human Protein Atlas	0.575131	0.0450688		0.00106977
Expression Correlation	gtex_spearman_corr	Expression	The Spearman correlation coefficient of A1 and A2's expression in non-diseased tissue.	GTeX	0.583639	0.0474629		0.00139887
Mean Expression (Lower)	gtex_min_mean_expr	Expression	The average expression of the lowest expressed gene (out of A1 and A2) in non-disseased tissue.	GTeX	0.61444	0.0505361		1.23409e-05
Mean Expression (Higher)	gtex_max_mean_expr	Expression	The average expression of the highest expressed gene (out of A1 and A2) in non-disseased tissue.	GTeX	0.585532	0.0413426		0.00108609
