## Supplemental_Tables for "Comprehensive prediction of robust synthetic lethality between paralog pairs in cancer cell lines": Table_S7.xlsx

### Sheet: Sheet1
Other_classifier	Test dataset	n_SL	n_non_SL	RF_ROC_AUC	Other_ROC_AUC	Seq_id_ROC_AUC	RF_AP	Other_AP	Seq_id_AP
SINaTRA	Screen consensus	46	342	0.87	0.67	0.7	0.52	0.2	0.23
SINaTRA	All screen hits	202	1204	0.77	0.62	0.65	0.4	0.2	0.24
SINaTRA	Unseen screen consensus	35	229	0.84	0.67	0.69	0.49	0.22	0.24
SINaTRA	Unseen screen hits	167	876	0.73	0.62	0.62	0.36	0.22	0.25
SLant	Screen consensus	27	114	0.87	0.75	0.74	0.63	0.4	0.34
SLant	All screen hits	96	347	0.76	0.62	0.66	0.48	0.28	0.33
SLant	Unseen screen consensus	20	72	0.83	0.76	0.73	0.6	0.48	0.39
SLant	Unseen screen hits	76	236	0.7	0.62	0.62	0.41	0.33	0.34
Cai et al.	Screen consensus	22	76	0.83	0.51	0.67	0.59	0.26	0.33
Cai et al.	All screen hits	70	229	0.79	0.5	0.69	0.58	0.23	0.37
Cai et al.	Unseen screen consensus	16	47	0.78	0.6	0.64	0.57	0.34	0.35
Cai et al.	Unseen screen hits	57	155	0.76	0.52	0.67	0.56	0.27	0.41
