## Supplemental_Tables for "Comprehensive prediction of robust synthetic lethality between paralog pairs in cancer cell lines": Table_S10.xlsx

### Sheet: COPS7A COPS7B Raw Viability
	Mock	Mock	Mock	Scr_siRNA	Scr_siRNA	Scr_siRNA	PLK1_siRNA	PLK1_siRNA	PLK1_siRNA	COPS7A_siRNA	COPS7A_siRNA	COPS7A_siRNA	COPS7B_siRNA	COPS7B_siRNA	COPS7B_siRNA
HAP1_WT	18223.3	20453.7	20097.1	19888.6	21385.6	21129.9	6448.98	7377.47	7935.91	23108	25439.3	22112.2	23235.8	21439.4	21388.9
HAP1_COPS7A_KO	23141.6	24319.1	23922.1	23168.6	21748.9	21681.6	2079.01	1823.34	2519.71	19246	24214.8	23050.8	8168.03	6644.1	5927.54
HAP1_COPS7B_KO	17167	19942.4	20968.4	18583.3	20689.2	21146.7	8948.5	8773.57	8723.11	10893	11091.4	11491.8	21611	20564.7	21062.6

### Sheet: COPS7A COPS7B Normalized Viabil
CellLine	siRNA	NPI
COPS7A_KO	COPS7A	0.85275
COPS7A_KO	COPS7A	1.10046
COPS7A_KO	COPS7A	1.04243
COPS7A_KO	COPS7B	0.300481
COPS7A_KO	COPS7B	0.224508
COPS7A_KO	COPS7B	0.188786
COPS7B_KO	COPS7A	0.183484
COPS7B_KO	COPS7A	0.20101
COPS7B_KO	COPS7A	0.23636
COPS7B_KO	COPS7B	1.12991
COPS7B_KO	COPS7B	1.03753
COPS7B_KO	COPS7B	1.08149
WT	COPS7A	1.17027
WT	COPS7A	1.34236
WT	COPS7A	1.09676
WT	COPS7B	1.1797
WT	COPS7B	1.0471
WT	COPS7B	1.04337

### Sheet: ASF1A ASF1B Raw Viability
	Mock	Mock	Mock	Scr_siRNA	Scr_siRNA	Scr_siRNA	PLK1_siRNA	PLK1_siRNA	PLK1_siRNA	ASF1A_siRNA	ASF1A_siRNA	ASF1A_siRNA	ASF1B_siRNA	ASF1B_siRNA	ASF1B_siRNA
HAP1_WT	48061.6	51619.5	52596.1	51254.3	48641.6	45710.1	3703.28	3723.11	5053.38	48613.5	53567.8	53881.7	49965.3	50213.2	48559
HAP1_ASF1A_KO_C5	39957.6	49432.9	50440.3	44872.3	45950.2	41963.7	4438.58	4383.57	7170.15	41671.4	47213.7	46952.4	24651.2	21926.5	18538.2
HAP1_ASF1B_KO	37320.5	44021.4	42280	39930.1	40377	41611.3	8256.59	8624.47	12985.7	24750.9	29858.1	29756.7	36639.8	36937.2	37244.9

### Sheet: ASF1A ASF1B Normalized Viabilit
CellLine	siRNA	NPI
ASF1A_KO_C5	ASF1A	0.933457
ASF1A_KO_C5	ASF1A	1.07582
ASF1A_KO_C5	ASF1A	1.0691
ASF1A_KO_C5	ASF1B	0.496269
ASF1A_KO_C5	ASF1B	0.426282
ASF1A_KO_C5	ASF1B	0.33925
ASF1B_KO	ASF1A	0.482184
ASF1B_KO	ASF1A	0.648633
ASF1B_KO	ASF1A	0.645328
ASF1B_KO	ASF1B	0.86965
ASF1B_KO	ASF1B	0.879342
ASF1B_KO	ASF1B	0.88937
WT	ASF1A	1.00176
WT	ASF1A	1.11341
WT	ASF1A	1.12048
WT	ASF1B	1.03222
WT	ASF1B	1.03781
WT	ASF1B	1.00053
